# The *Aquilegia* genome reveals a hybrid origin of core eudicots

**DOI:** 10.1101/407973

**Authors:** Gökçe Aköz, Magnus Nordborg

**Affiliations:** Gregor Mendel Institute, Austrian Academy of Sciences, Vienna Biocenter, Vienna, Austria; Vienna Graduate School of Population Genetics, Vienna, Austria

## Abstract

**Background:** Whole-genome duplications (WGD) have dominated the evolutionary history of plants. One consequence of WGD is a dramatic restructuring of the genome as it undergoes diploidization, a process under which deletions and rearrangements of various sizes scramble the genetic material, leading to a repacking of the genome and eventual return to diploidy. Here, we investigate the history of WGD in the columbine genus *Aquilegia*, a basal eudicot, and use it to illuminate the origins of the core eudicots.

**Results:** Within-genome synteny confirms that columbines are ancient tetraploids, and comparison with the grape genome reveals that this tetraploidy appears to be shared with the core eudicots. Thus, the ancient *gamma* hexaploidy found in all core eudicots must have involved a two-step process: first tetraploidy in the ancestry of all eudicots, then hexaploidy in the ancestry of core eudicots. Furthermore, the precise pattern of synteny sharing suggests that the latter involved allopolyploidization, and that core eudicots thus have a hybrid origin.

**Conclusions:** Novel analyses of synteny sharing together with the well-preserved structure of the columbine genome reveal that the *gamma* hexaploidy at the root of core eudicots is likely a result of hybridization between a tetraploid and a diploid species.
