## Supplementary Data 4 for "The *Aquilegia* genome reveals a hybrid origin of core eudicots"

### Sheet: col1-2&grape6-8-13
columbine 1	grape 6	columbine 2	grape 13	grape 8	letter codes
Aqcoe1G399000.1.v3.1	PAC:17832751+PAC:17842055	Aqcoe2G356500.1.v3.1+Aqcoe2G289700.1.v3.1+Aqcoe2G077300.1.v3.1	PAC:17838602	PAC:17836784	A
Aqcoe1G399100.1.v3.1	0	0	PAC:17838601	PAC:17836786	B
Aqcoe1G399200.1.v3.1	0	0	PAC:17838600	0	C
Aqcoe1G019700.1.v3.1	0	0	PAC:17838080	0	D
Aqcoe1G019800.1.v3.1	0	Aqcoe2G437400.1.v3.1	PAC:17838079	0	E
Aqcoe1G019900.1.v3.1	0	0	PAC:17838078	0	F
Aqcoe1G420100.1.v3.1	PAC:17832865	Aqcoe2G094400.1.v3.1	PAC:17838693	PAC:17839572+PAC:17823116	G
Aqcoe1G420000.1.v3.1	0	0	PAC:17838692	0	H
Aqcoe1G419900.1.v3.1	PAC:17832864	0	PAC:17838691	0	I
Aqcoe1G127500.1.v3.1	PAC:17837649	Aqcoe2G212600.1.v3.1	PAC:17826671	0	J
Aqcoe1G126900.1.v3.1+Aqcoe1G291300.1.v3.1	0	Aqcoe2G212700.1.v3.1	PAC:17826670	0	K
Aqcoe1G126800.1.v3.1	0	Aqcoe2G212800.1.v3.1	PAC:17826669	PAC:17839351	L
Aqcoe1G101700.1.v3.1	PAC:17833148+PAC:17832998	Aqcoe2G231000.1.v3.1	PAC:17826912	PAC:17839694	M
Aqcoe1G101600.1.v3.1	PAC:17832996	Aqcoe2G231100.1.v3.1	PAC:17826911	0	N
Aqcoe1G101200.1.v3.1	PAC:17832993	Aqcoe2G231200.1.v3.1	PAC:17826910	PAC:17839692	O
0	PAC:17832789	Aqcoe2G082000.1.v3.1	PAC:17838632	0	P
Aqcoe1G332800.1.v3.1+Aqcoe1G149200.1.v3.1	0	Aqcoe2G081900.1.v3.1	PAC:17838631	PAC:17836835	Q
Aqcoe1G149100.1.v3.1	0	Aqcoe2G081800.1.v3.1	PAC:17838630	0	R
Aqcoe1G145300.1.v3.1	PAC:17833221	0	0	0	S
Aqcoe1G145400.1.v3.1	PAC:17833220	0	PAC:17826747	0	T
Aqcoe1G145500.1.v3.1	PAC:17833219	Aqcoe2G332500.1.v3.1	0	PAC:17833620	U
Aqcoe1G143800.1.v3.1	PAC:17833232	Aqcoe2G363800.1.v3.1	0	0	V
Aqcoe1G143900.1.v3.1	PAC:17833231	Aqcoe2G207800.1.v3.1	0	PAC:17833626	W
Aqcoe1G144000.1.v3.1	PAC:17833230	0	PAC:17826739+PAC:17838728	PAC:17833625	X
Aqcoe1G021800.1.v3.1	PAC:17833337	0	0	0	Y
Aqcoe1G021700.1.v3.1	PAC:17833336	Aqcoe2G393100.1.v3.1+Aqcoe2G290600.1.v3.1+Aqcoe2G265300.1.v3.1+Aqcoe2G239300.1.v3.1+Aqcoe2G016300.1.v3.1	PAC:17838088	0	Z
Aqcoe1G021600.1.v3.1	PAC:17833335	0	0	0	a
Aqcoe1G131400.1.v3.1	PAC:17837671	Aqcoe2G206200.1.v3.1	PAC:17826676	0	b
Aqcoe1G131300.1.v3.1	PAC:17837670	Aqcoe2G206500.1.v3.1	0	0	c
Aqcoe1G131200.1.v3.1	PAC:17837669	Aqcoe2G207300.1.v3.1	0	PAC:17839333	d
Aqcoe1G428800.1.v3.1	PAC:17832901	0	0	0	e
Aqcoe1G428700.1.v3.1	PAC:17832900	Aqcoe2G099900.1.v3.1	0	0	f
Aqcoe1G428600.1.v3.1	PAC:17832899	0	PAC:17838726	0	g
Aqcoe1G490000.1.v3.1	PAC:17833174	Aqcoe2G166400.1.v3.1	0	PAC:17833585	h
Aqcoe1G489900.1.v3.1	PAC:17833173	0	PAC:17826793	PAC:17833583	i
Aqcoe1G489800.1.v3.1	PAC:17833172	Aqcoe2G147900.1.v3.1	PAC:17826949	PAC:17839753+PAC:17823104	j
Aqcoe1G438300.1.v3.1	PAC:17841120	Aqcoe2G116100.1.v3.1	0	PAC:17839522	k
Aqcoe1G438200.1.v3.1	PAC:17841119	Aqcoe2G179700.1.v3.1	0	PAC:17839524	l
Aqcoe1G438100.1.v3.1	PAC:17841118	Aqcoe2G116200.1.v3.1	0	0	m
Aqcoe1G420500.1.v3.1	PAC:17832870	0	0	PAC:17823115	n
Aqcoe1G420400.1.v3.1	PAC:17832869	Aqcoe2G095400.2.v3.1	0	0	o
Aqcoe1G420300.1.v3.1	PAC:17832868	Aqcoe2G095300.1.v3.1	0	0	p
Aqcoe1G410600.1.v3.1	PAC:17832841	Aqcoe2G247700.1.v3.1	0	0	q
Aqcoe1G410500.1.v3.1	PAC:17832840	0	0	0	r
Aqcoe1G410400.1.v3.1	PAC:17832839	0	0	0	s
Aqcoe1G057200.1.v3.1	PAC:17833457	0	0	0	t
Aqcoe1G057100.1.v3.1	PAC:17833456	Aqcoe2G049700.1.v3.1	0	PAC:17839131	u
Aqcoe1G057000.1.v3.1	PAC:17833455	Aqcoe2G056500.1.v3.1	0	0	v
Aqcoe1G460300.1.v3.1	PAC:17833046	Aqcoe2G150500.1.v3.1	PAC:17826957	0	w
Aqcoe1G460200.1.v3.1	PAC:17833045	0	0	0	x
Aqcoe1G460100.1.v3.1	PAC:17833044	0	0	0	y
Aqcoe1G016000.1.v3.1	PAC:17833393	Aqcoe2G009900.1.v3.1	0	PAC:17839124	z
0	PAC:17833392	Aqcoe2G010000.1.v3.1	0	0	A1
Aqcoe1G475500.1.v3.1	PAC:17833391	Aqcoe2G010100.1.v3.1	PAC:17827023	PAC:17839180	B1
Aqcoe1G186800.1.v3.1+Aqcoe1G170200.1.v3.1	PAC:17832838	Aqcoe2G087800.1.v3.1	PAC:17838669	0	C1
Aqcoe1G409900.1.v3.1	PAC:17832837	Aqcoe2G087700.1.v3.1	0	0	D1
Aqcoe1G409700.1.v3.1	PAC:17832836	Aqcoe2G087600.1.v3.1	0	PAC:17836869	E1
0	PAC:17832846	Aqcoe2G088200.1.v3.1	PAC:17838673	0	F1
0	PAC:17832845	Aqcoe2G088100.1.v3.1	0	PAC:17818820	G1
0	PAC:17832844	Aqcoe2G088000.1.v3.1	0	PAC:17818821	H1
0	PAC:17841142	Aqcoe2G122500.1.v3.1	0	0	I1
0	PAC:17841141	Aqcoe2G122400.1.v3.1	0	0	J1
0	PAC:17841140	Aqcoe2G122300.1.v3.1	0	PAC:17839495	K1
Aqcoe1G058300.1.v3.1	0	0	0	PAC:17839129	L1
Aqcoe1G058400.1.v3.1	0	0	0	PAC:17839128	M1
Aqcoe1G058500.1.v3.1	0	0	0	PAC:17839127	N1
Aqcoe1G058600.1.v3.1	0	0	0	PAC:17839126	O1
Aqcoe1G133100.1.v3.1	PAC:17837679	0	PAC:17826663	PAC:17839323	P1
Aqcoe1G133200.1.v3.1	PAC:17833111	Aqcoe2G248100.1.v3.1+Aqcoe2G205200.1.v3.1+Aqcoe2G177300.1.v3.1	PAC:17827007	PAC:17839322	Q1
Aqcoe1G133300.1.v3.1	0	0	0	PAC:17839321	R1
Aqcoe1G129600.1.v3.1	PAC:17833106	Aqcoe2G263300.1.v3.1	PAC:17841515	PAC:17839343	S1
Aqcoe1G129700.1.v3.1	0	0	0	PAC:17839342	T1
Aqcoe1G129800.1.v3.1	0	Aqcoe2G209600.1.v3.1	PAC:17826689	PAC:17839341	U1
Aqcoe1G013500.1.v3.1	PAC:17833383	Aqcoe2G078800.1.v3.1	0	PAC:17839190	V1
Aqcoe1G013600.1.v3.1	0	Aqcoe2G025500.1.v3.1	PAC:17817561	PAC:17839189	W1
Aqcoe1G013700.1.v3.1	0	Aqcoe2G274000.1.v3.1+Aqcoe2G334400.1.v3.1	0	PAC:17839188	X1
Aqcoe1G017300.1.v3.1	0	0	0	PAC:17839220	Y1
Aqcoe1G017400.1.v3.1	0	0	0	PAC:17839219	Z1
Aqcoe1G017500.1.v3.1	0	0	0	PAC:17839218	a2

### Sheet: col5-6&grape3-4-7-18
columbine 6	grape 18	columbine 5	grape 4	grape 7	grape 3	letter codes
0	PAC:17839964	Aqcoe5G248000.1.v3.1	PAC:17834249	0	0	A
0	PAC:17839963	Aqcoe5G247900.1.v3.1	0	0	0	B
0	PAC:17839962	Aqcoe5G247800.1.v3.1	0	0	0	C
Aqcoe6G191200.1.v3.1	PAC:17821249	0	0	PAC:17831231	PAC:17832239	D
Aqcoe6G191300.1.v3.1	PAC:17821250	Aqcoe5G277000.1.v3.1+Aqcoe5G194600.1.v3.1+Aqcoe5G123700.1.v3.1	0	0	PAC:17832238	E
Aqcoe6G191400.1.v3.1	PAC:17821251	Aqcoe5G455000.1.v3.1	PAC:17840554	0	0	F
Aqcoe6G129700.1.v3.1	PAC:17822135	Aqcoe5G437300.1.v3.1+Aqcoe5G183500.1.v3.1+Aqcoe5G202000.1.v3.1	PAC:17840528+PAC:17828817	0	PAC:17832477	G
Aqcoe6G129800.1.v3.1	PAC:17822136	0	0	0	0	H
Aqcoe6G129900.1.v3.1	PAC:17822137	0	PAC:17828667	0	0	I
Aqcoe6G101500.1.v3.1	PAC:17821967	0	0	0	0	J
Aqcoe6G101600.1.v3.1	PAC:17821968	0	0	0	0	K
Aqcoe6G101700.1.v3.1	PAC:17821969	0	PAC:17834069	0	0	L
Aqcoe6G157300.1.v3.1	PAC:17821604	0	0	0	0	M
Aqcoe6G157200.1.v3.1	PAC:17821605	Aqcoe5G341400.1.v3.1+Aqcoe5G163900.2.v3.1+Aqcoe5G072500.1.v3.1	0	PAC:17822991	0	N
Aqcoe6G157100.1.v3.1	PAC:17821606	Aqcoe5G163800.1.v3.1	0	0	0	O
Aqcoe6G157000.1.v3.1	PAC:17821607	Aqcoe5G216100.1.v3.1+Aqcoe5G163600.1.v3.1+Aqcoe5G189600.1.v3.1	PAC:17828737	PAC:17816827	0	P
Aqcoe6G156900.1.v3.1	PAC:17821608	0	0	0	0	Q
Aqcoe6G044300.1.v3.1	PAC:17840005	0	0	PAC:17831158	0	R
Aqcoe6G044200.1.v3.1	PAC:17840004	0	0	0	0	S
Aqcoe6G044100.1.v3.1	PAC:17840003	0	0	0	0	T
Aqcoe6G024100.1.v3.1	PAC:17821383	0	0	0	0	U
Aqcoe6G024000.1.v3.1	PAC:17821384	0	0	0	0	V
Aqcoe6G023900.1.v3.1	PAC:17821385	Aqcoe5G260300.1.v3.1+Aqcoe5G177200.1.v3.1	0	0	PAC:17832429	W
Aqcoe6G302800.1.v3.1	0	0	0	0	PAC:17842396	X
Aqcoe6G302700.1.v3.1	0	Aqcoe5G133300.2.v3.1	0	0	PAC:17842395	Y
Aqcoe6G302600.1.v3.1	PAC:17821822	Aqcoe5G133400.1.v3.1	0	0	PAC:17842394	Z
Aqcoe6G280800.1.v3.1	0	0	0	0	PAC:17842342	a
Aqcoe6G280700.1.v3.1	0	0	0	0	PAC:17842341	b
Aqcoe6G280600.1.v3.1	0	0	0	0	PAC:17842340	c
Aqcoe6G121800.1.v3.1	PAC:17822083	Aqcoe5G189000.1.v3.1	PAC:17828734	0	PAC:17838037	d
Aqcoe6G121900.1.v3.1	PAC:17822084	0	PAC:17828733	0	0	e
Aqcoe6G122000.1.v3.1	PAC:17821734	Aqcoe5G188900.2.v3.1+Aqcoe5G340300.1.v3.1	PAC:17828732	PAC:17820274*	PAC:17832104	f
Aqcoe6G122100.1.v3.1	0	0	PAC:17828731	0	0	g
Aqcoe6G108500.1.v3.1	PAC:17822010	Aqcoe5G306100.1.v3.1+Aqcoe5G200400.1.v3.1+Aqcoe5G065100.1.v3.1	PAC:17828808	PAC:17823046+PAC:17835300	0	h
Aqcoe6G108600.1.v3.1	0	Aqcoe5G200300.1.v3.1	PAC:17828807	0	0	i
Aqcoe6G108700.1.v3.1	PAC:17822015	0	PAC:17828806	0	0	j
0	0	Aqcoe5G151500.1.v3.1	0	PAC:17831039	0	k
Aqcoe6G140300.1.v3.1	0	Aqcoe5G151600.1.v3.1	0	PAC:17831040	0	l
0	0	Aqcoe5G151700.1.v3.1	0	PAC:17831041	0	m
0	0	Aqcoe5G013800.1.v3.1	PAC:17817641+PAC:17840486+PAC:17840532	PAC:17835581	0	n
0	0	Aqcoe5G013700.1.v3.1	0	PAC:17835582	0	o
Aqcoe6G214600.1.v3.1+Aqcoe6G291800.1.v3.1+Aqcoe6G138700.1.v3.1	0	Aqcoe5G013600.1.v3.1	0	PAC:17835583	PAC:17832336	p
Aqcoe6G195700.1.v3.1+Aqcoe6G141700.1.v3.1+Aqcoe6G043200.1.v3.1	PAC:17839994	Aqcoe5G252800.1.v3.1	0	PAC:17831162	0	q
Aqcoe6G043100.1.v3.1	0	Aqcoe5G252700.1.v3.1	0	PAC:17831163	0	r
0	PAC:17822061	Aqcoe5G252600.1.v3.1	0	PAC:17831164	0	s
Aqcoe6G025000.1.v3.1	PAC:17821249+PAC:17821377	0	0	PAC:17831231	PAC:17832239	t
Aqcoe6G025100.1.v3.1	PAC:17821378	0	0	PAC:17831232	0	u
Aqcoe6G025200.1.v3.1	0	0	0	PAC:17831233	0	v
Aqcoe6G055400.1.v3.1	0	0	0	PAC:17831092	0	w
Aqcoe6G055300.1.v3.1	0	0	0	PAC:17831093	0	x
Aqcoe6G055200.1.v3.1	0	0	0	PAC:17831094	0	y
*randomly replaced on the chromosome

### Sheet: col2-5&grape5-7-14
columbine 2	grape 5	columbine 5	grape 7	grape 14	letter codes
Aqcoe2G320400.1.v3.1	0	0	PAC:17823029	PAC:17830954	A
Aqcoe2G320500.1.v3.1	PAC:17827942	Aqcoe5G068800.1.v3.1	PAC:17823028	PAC:17830953	B
Aqcoe2G320600.1.v3.1	PAC:17827941	0	0	PAC:17830952	C
Aqcoe2G251700.1.v3.1	0	Aqcoe5G293200.1.v3.1	PAC:17835410	PAC:17837539	D
Aqcoe2G251800.1.v3.1	0	Aqcoe5G293300.1.v3.1	0	PAC:17837538	E
Aqcoe2G251900.1.v3.1	0	0	0	PAC:17837537	F
Aqcoe2G352000.1.v3.1	PAC:17828103	0	0	PAC:17830820	G
Aqcoe2G351900.1.v3.1	0	0	0	PAC:17830819	H
Aqcoe2G352100.1.v3.1	0	0	0	PAC:17830818	I
0	0	Aqcoe5G400700.1.v3.1	0	PAC:17838331	J
Aqcoe2G131100.1.v3.1+Aqcoe2G170000.1.v3.1	0	Aqcoe5G400800.1.v3.1	0	PAC:17838332	K
0	0	Aqcoe5G400900.1.v3.1	0	PAC:17838333	L
0	0	Aqcoe5G336100.1.v3.1	0	PAC:17838801	M
Aqcoe2G305200.1.v3.1	0	Aqcoe5G336000.1.v3.1	PAC:17822960	PAC:17838802	N
0	0	Aqcoe5G335900.1.v3.1	0	PAC:17838803	O
Aqcoe2G350200.1.v3.1	PAC:17828089	0	0	0	P
Aqcoe2G350300.1.v3.1	PAC:17828090	Aqcoe5G398900.1.v3.1+Aqcoe5G427200.1.v3.1+Aqcoe5G306300.1.v3.1+Aqcoe5G231100.1.v3.1+Aqcoe5G113000.1.v3.1+Aqcoe5G109900.1.v3.1+Aqcoe5G032000.1.v3.1+Aqcoe5G468200.1.v3.1+Aqcoe5G318400.1.v3.1+Aqcoe5G041800.1.v3.1+Aqcoe5G118700.1.v3.1	PAC:17816775+PAC:17835254+PAC:17817113+PAC:17818477	PAC:17841210+PAC:17837497+PAC:17838831+PAC:17837483+PAC:17823306	Q
Aqcoe2G350400.1.v3.1	PAC:17828091	Aqcoe5G050000.1.v3.1	PAC:17817441	0	R
Aqcoe2G350500.1.v3.1	PAC:17828092	0	PAC:17817442	PAC:17838408	S
Aqcoe2G350600.1.v3.1	PAC:17828093	0	0	PAC:17830828	T
Aqcoe2G356400.1.v3.1	PAC:17828146	0	0	0	U
Aqcoe2G356500.1.v3.1	PAC:17828147	Aqcoe5G291900.1.v3.1	0	0	V
Aqcoe2G356600.1.v3.1	PAC:17828148	0	0	0	W
Aqcoe2G332700.1.v3.1	PAC:17827986	Aqcoe5G061400.1.v3.1+Aqcoe5G084000.1.v3.1	PAC:17835207	PAC:17837229+PAC:17816641	X
Aqcoe2G332800.1.v3.1	PAC:17827987	Aqcoe5G450000.1.v3.1	0	0	Y
Aqcoe2G332900.2.v3.1	PAC:17827988	0	0	0	Z
Aqcoe2G331600.1.v3.1	PAC:17827981	0	PAC:17823082	0	a
Aqcoe2G331700.1.v3.1	PAC:17827982	0	0	0	b
Aqcoe2G331800.1.v3.1	PAC:17827983	0	0	0	c
Aqcoe2G309200.1.v3.1	PAC:17827903	Aqcoe5G345500.1.v3.1+Aqcoe5G121100.1.v3.1+Aqcoe5G081700.1.v3.1+Aqcoe5G007800.1.v3.1	PAC:17835712+PAC:17835607+PAC:17835347+PAC:17835408+PAC:17823031	PAC:17823235+PAC:17838864+PAC:17841399	d
Aqcoe2G309300.1.v3.1	PAC:17827904	Aqcoe5G076600.1.v3.1	0	0	e
Aqcoe2G309400.1.v3.1	PAC:17827905	0	0	0	f
Aqcoe2G398700.1.v3.1	PAC:17830267	0	0	0	g
Aqcoe2G398600.1.v3.1	PAC:17830266	0	0	0	h
Aqcoe2G398500.1.v3.1	PAC:17830265	0	0	0	i
0	PAC:17827949	Aqcoe5G066600.1.v3.1	PAC:17823037	0	j
0	PAC:17827950	Aqcoe5G066500.1.v3.1	0	0	k
Aqcoe2G322700.1.v3.1	PAC:17827951	Aqcoe5G066400.1.v3.1	0	0	l
Aqcoe2G295400.1.v3.1	PAC:17827846	Aqcoe5G087700.1.v3.1	0	PAC:17837388	m
0	PAC:17827847	Aqcoe5G087600.1.v3.1	PAC:17835638	PAC:17837389	n
Aqcoe2G295500.1.v3.1	PAC:17827848	Aqcoe5G087500.1.v3.1	PAC:17835231	0	o
0	PAC:17828164	Aqcoe5G038500.1.v3.1	0	0	p
0	PAC:17828165	Aqcoe5G038400.1.v3.1	0	PAC:17838454	q
0	PAC:17828166	Aqcoe5G038300.1.v3.1	0	0	r
Aqcoe2G282600.1.v3.1	PAC:17840321	Aqcoe5G379700.1.v3.1	PAC:17835297	0	s
Aqcoe2G282500.1.v3.1	PAC:17840320	0	PAC:17835298	0	t
Aqcoe2G282400.1.v3.1	0	Aqcoe5G251600.1.v3.1+Aqcoe5G113400.1.v3.1+Aqcoe5G018700.1.v3.1+Aqcoe5G107300.1.v3.1	PAC:17835299	PAC:17830797	u
Aqcoe2G296500.1.v3.1	0	Aqcoe5G086700.1.v3.1	PAC:17835224	PAC:17837391	v
Aqcoe2G296400.1.v3.1	0	0	PAC:17835225	0	w
Aqcoe2G296300.1.v3.1	0	Aqcoe5G086900.1.v3.1+Aqcoe5G453400.2.v3.1	PAC:17835226	0	x
Aqcoe2G342800.1.v3.1	0	0	PAC:17817414	0	y
Aqcoe2G342700.1.v3.1	PAC:17828031	0	PAC:17817413	0	z
Aqcoe2G342600.1.v3.1	0	0	PAC:17817412	0	A1
0	0	Aqcoe5G151500.1.v3.1	PAC:17831039	0	B1
0	0	Aqcoe5G151600.1.v3.1	PAC:17831040	0	C1
0	0	Aqcoe5G151700.1.v3.1	PAC:17831041	0	D1
0	PAC:17835993	Aqcoe5G013800.1.v3.1	PAC:17835581	0	E1
0	0	Aqcoe5G013700.1.v3.1	PAC:17835582	0	F1
0	PAC:17837774	Aqcoe5G013600.1.v3.1	PAC:17835583	0	G1
0	0	Aqcoe5G252800.1.v3.1	PAC:17831162	PAC:17838820	H1
Aqcoe2G248900.1.v3.1	0	Aqcoe5G252700.1.v3.1	PAC:17831163	0	I1
0	0	Aqcoe5G252600.1.v3.1	PAC:17831164	0	J1
